# A predisposing effect of HLA class II genes in celiac disease by skewing the naïve CD4^+^ T-cell receptor repertoire

**DOI:** 10.1101/2025.07.15.663863

**Authors:** Ida Lindeman, Aengus Officer, Shiva Dahal-Koirala, Louise F. Risnes, Rebecka Hjort, Knut E. A. Lundin, Eivind Ness-Jensen, Corey T. Watson, Ludvig M. Sollid

**Affiliations:** Norwegian Coeliac Disease Research Centre, University of Oslo, Oslo, Norway; Department of Immunology, Oslo University Hospital - Rikshospitalet, Oslo, Norway; Institute of Clinical Medicine, University of Oslo, Oslo, Norway; Department of Gastroenterology, Oslo University Hospital - Rikshospitalet, Oslo, Norway; HUNT Research Centre, Department of Public Health and Nursing, NTNU, Norwegian University of Science and Technology, Levanger, Norway; HUNT Center for Molecular and Clinical Epidemiology, Department of Public Health and Nursing, NTNU, Norwegian University of Science and Technology, Trondheim, Norway; Department of Medicine, Levanger Hospital, Nord-Trøndelag Hospital Trust, Levanger, Norway; Upper Gastrointestinal Surgery, Department of Molecular Medicine and Surgery, Karolinska Institutet and Karolinska University Hospital, Stockholm, Sweden; Department of Biochemistry and Molecular Genetics, School of Medicine, University of Louisville, KY, USA

## Abstract

Polymorphisms of human leukocyte antigen (HLA) genes confer risks for many human diseases. For predisposing effects relating to T-cell receptor (TCR) recognition of peptide-HLA, the effect can be both selection of the TCR repertoire and preferential presentation of disease-driving epitopes. In celiac disease (CeD) HLA-DQ2.5 predisposes by presenting deamidated gluten peptides to CD4^+^ T cells that typically employ stereotyped TCRs. Here we analyzed whether genetic variants within the HLA and TR loci shape the naïve TCR repertoire. We sequenced the αβ TCR repertoires of naïve CD4^+^ T cells of 103 CeD subjects and 103 controls and performed gene usage quantitative trait loci analyses. The naïve CD4^+^ TCR repertoire was significantly affected by HLA and TRA and TRB polymorphisms. Individuals carrying the HLA-DQ2.5 allotype exhibited increased frequencies of TCR genes involved in stereotyped recognition of gluten epitopes thus demonstrating a disease-predisposing effect of HLA by selection of a disease-relevant TCR repertoire.
