## Supplemental Table 3 for "A predisposing effect of HLA class II genes in celiac disease by skewing the naïve CD4^+^ T-cell receptor repertoire"

### Sheet: Sheet1
Oligo Name	Barcode	Primer name
STRT-1	TTTAGG	R2_PCR2_In01
STRT-2	ATTCCA	R2_PCR2_In02
STRT-26	TAGTCG	R2_PCR2_In03
STRT-4	CATCCC	R2_PCR2_In04
STRT-5	TTGGAC	R2_PCR2_In05
STRT-6	CTGTGT	R2_PCR2_In06
STRT-7	GGACAT	R2_PCR2_In07
STRT-8	CAAAGT	R2_PCR2_In08
STRT-29	TACTTC	R2_PCR2_In09
STRT-11	GAGGAG	R2_PCR2_In10
STRT-12	GGTACA	R2_PCR2_In11
STRT-13	AGCGAG	R2_PCR2_In12
STRT-14	GTCGGT	R2_PCR2_In13
STRT-16	AGGACT	R2_PCR2_In14
STRT-17	GCCCTC	R2_PCR2_In15
STRT-34	GATCTT	R2_PCR2_In16
STRT-19	CCAGAC	R2_PCR2_In17
STRT-20	TATGTA	R2_PCR2_In18
STRT-21	ACAATA	R2_PCR2_In19
STRT-22	ATGCTT	R2_PCR2_In20
STRT-10	AATAAA	R2_PCR2_In21
STRT-15	ATTTGC	R2_PCR2_In22
STRT-41	GAGATC	R2_PCR2_In23
STRT-42	CCGACG	R2_PCR2_In24
STRT-44	AAAACG	R2_PCR2_In25
STRT-45	TAGCAT	R2_PCR2_In26
STRT-47	GTGGTA	R2_PCR2_In27
STRT-50	ATGGCG	R2_PCR2_In28
STRT-51	TTCATA	R2_PCR2_In29
STRT-54	GCTGTG	R2_PCR2_In30
STRT-56	GTAATG	R2_PCR2_In31
STRT-57	AGGGTC	R2_PCR2_In32
STRT-58	ATCTCT	R2_PCR2_In33
STRT-60	TCAAAG	R2_PCR2_In34
STRT-61	CATGAT	R2_PCR2_In35
STRT-23	AGTTTA	R1_PCR2_TRAC01
STRT-24	CACAAG	R1_PCR2_TRAC02
STRT-25	ATCAAC	R1_PCR2_TRAC03
STRT-3	GCTCAA	R1_PCR2_TRAC04
STRT-27	TAGAGA	R1_PCR2_TRAC05
STRT-28	GTCCCG	R1_PCR2_TRAC06
STRT-9	AAGCGG	R1_PCR2_TRAC07
STRT-30	AAAGTT	R1_PCR2_TRAC08
STRT-31	TAAGGG	R1_PCR2_TRAC09
STRT-32	GTTGCC	R1_PCR2_TRAC10
STRT-33	AAGTAC	R1_PCR2_TRAC11
STRT-18	TCGTAA	R1_PCR2_TRAC12
STRT-35	TTAACT	R1_PCR2_TRAC13
STRT-36	GCGAAT	R1_PCR2_TRAC14
STRT-37	CCGCTA	R1_PCR2_TRAC15
STRT-38	TGAAGC	R1_PCR2_TRAC16
STRT-39	ATACAG	R1_PCR2_TRAC17
STRT-40	CTTCTG	R1_PCR2_TRAC18
STRT-43	CTCCAT	R1_PCR2_TRAC19
STRT-95	CGAGTA	R1_PCR2_TRAC20
STRT-46	TCGGGT	R1_PCR2_TRAC21_Ida
STRT-48	CCTAGA	R1_PCR2_TRAC22_Ida
STRT-49	GGGTTT	R1_PCR2_TRAC23_Ida
STRT-52	AACGCC	R1_PCR2_TRAC24_Ida
STRT-53	GGCTGC	R1_PCR2_TRAC25_Ida
STRT-55	AGATGG	R1_PCR2_TRAC26_Ida
STRT-59	GCCTAG	R1_PCR2_TRAC27_Ida
STRT-62	TGTGCG	R1_PCR2_TRAC28_Ida
STRT-63	GCAGGA	R1_PCR2_TRAC29_Ida
STRT-66	CGTGGC	R1_PCR2_TRAC30_Ida
STRT-72	ACGTTG	R1_PCR2_TRAC31_Ida
STRT-74	CCATCT	R1_PCR2_TRAC32_Ida
STRT-75	TGATCA	R1_PCR2_TRAC33_Ida
STRT-79	TTCCGC	R1_PCR2_TRAC34_Ida
STRT-80	CTCGCA	R1_PCR2_TRAC35_Ida
STRT-23	AGTTTA	R1_PCR2_TRBC01_Ida
STRT-24	CACAAG	R1_PCR2_TRBC02_Ida
STRT-25	ATCAAC	R1_PCR2_TRBC03_Ida
STRT-3	GCTCAA	R1_PCR2_TRBC04_Ida
STRT-27	TAGAGA	R1_PCR2_TRBC05_Ida
STRT-28	GTCCCG	R1_PCR2_TRBC06_Ida
STRT-9	AAGCGG	R1_PCR2_TRBC07_Ida
STRT-30	AAAGTT	R1_PCR2_TRBC08_Ida
STRT-31	TAAGGG	R1_PCR2_TRBC09_Ida
STRT-32	GTTGCC	R1_PCR2_TRBC10_Ida
STRT-33	AAGTAC	R1_PCR2_TRBC11_Ida
STRT-18	TCGTAA	R1_PCR2_TRBC12_Ida
STRT-35	TTAACT	R1_PCR2_TRBC13_Ida
STRT-36	GCGAAT	R1_PCR2_TRBC14_Ida
STRT-37	CCGCTA	R1_PCR2_TRBC15_Ida
STRT-38	TGAAGC	R1_PCR2_TRBC16_Ida
STRT-39	ATACAG	R1_PCR2_TRBC17_Ida
STRT-40	CTTCTG	R1_PCR2_TRBC18_Ida
STRT-43	CTCCAT	R1_PCR2_TRBC19_Ida
STRT-95	CGAGTA	R1_PCR2_TRBC20_Ida
STRT-46	TCGGGT	R1_PCR2_TRBC01
STRT-48	CCTAGA	R1_PCR2_TRBC02
STRT-49	GGGTTT	R1_PCR2_TRBC03
STRT-52	AACGCC	R1_PCR2_TRBC04
STRT-53	GGCTGC	R1_PCR2_TRBC05
STRT-55	AGATGG	R1_PCR2_TRBC06
STRT-59	GCCTAG	R1_PCR2_TRBC07
STRT-62	TGTGCG	R1_PCR2_TRBC08
STRT-63	GCAGGA	R1_PCR2_TRBC09
STRT-66	CGTGGC	R1_PCR2_TRBC10
STRT-72	ACGTTG	R1_PCR2_TRBC11
STRT-74	CCATCT	R1_PCR2_TRBC12
STRT-75	TGATCA	R1_PCR2_TRBC13
STRT-79	TTCCGC	R1_PCR2_TRBC14
STRT-80	CTCGCA	R1_PCR2_TRBC15
STRT-86	CGCTTG	R1_PCR2_TRBC16
STRT-92	TCACTT	R1_PCR2_TRBC17
STRT-93	GGGCGA	R1_PCR2_TRBC18
STRT-94	CGCACC	R1_PCR2_TRBC19
STRT-96	CCTTTC	R1_PCR2_TRBC20
